# Hypothalamic Protein Profiling from Mice Subjected to Social Defeat Stress

**DOI:** 10.1101/2023.01.09.523315

**Authors:** Shiladitya Mitra, Ghantasala S Sameer Kumar, Anumita Samanta, Suman S Thakur

## Abstract

The Hypothalmic-pituitary axis also known as the HPA axis is central to stress response. It also acts as the relay centre between the body and the brain. We analysed hypothalamic proteome from mice subjected to chronic social defeat paradigm using iTRAQ based quantitative proteomics in identify changes associated with stress response. We identified greater than 2000 proteins processing our samples analysed through Q-Exactive (Thermo) and Orbitrap Velos (Thermo) at 5% FDR. Analysis of data procured from the runs showed that the proteins whose levels were affected belonged primarily to mitochondrial and metabolic processes, translation, complement pathway among others. We also found increased levels of fibrinogen, myelin basic protein (MBP) and neurofilaments (NEFL, NEFM, NEFH) in the hypothalamus from socially defeated mice. Interestingly these proteins are found upregulated in blood and CSF of subjects exposed to trauma and stress. Since hypothalamus is in direct contact of blood and CSF, their utility as biomarkers in depression holds an impressive probability and should be validated in clinical samples.
