## Supplementary material for "Hypothalamic Protein Profiling from Mice Subjected to Social Defeat Stress": List of differentially expressed proteins

### Sheet: Sheet1
From	To	Species	Gene Name
254939516	Cyp2d22	Mus musculus	cytochrome P450, family 2, subfamily d, polypeptide 22(Cyp2d22)
300795817	Lancl1	Mus musculus	LanC (bacterial lantibiotic synthetase component C)-like 1(Lancl1)
568913158	Ptgds	Mus musculus	prostaglandin D2 synthase (brain)(Ptgds)
13385624	Eif2s1	Mus musculus	eukaryotic translation initiation factor 2, subunit 1 alpha(Eif2s1)
6678079	Serpina1a	Mus musculus	serine (or cysteine) peptidase inhibitor, clade A, member 1A(Serpina1a)
21313396	Mmab	Mus musculus	methylmalonic aciduria (cobalamin deficiency) cblB type homolog (human)(Mmab)
130503301	Serpina3n	Mus musculus	serine (or cysteine) peptidase inhibitor, clade A, member 3N(Serpina3n)
7305201	Kcna6	Mus musculus	potassium voltage-gated channel, shaker-related, subfamily, member 6(Kcna6)
110347469	Pzp	Mus musculus	PZP, alpha-2-macroglobulin like(Pzp)
33859809	Fgb	Mus musculus	fibrinogen beta chain(Fgb)
193	F10	Bos taurus	coagulation factor X(F10)
148540106	Mmut	Mus musculus	methylmalonyl-Coenzyme A mutase(Mmut)
58037541	9530068E07Rik	Mus musculus	RIKEN cDNA 9530068E07 gene(9530068E07Rik)
38142460	Etfb	Mus musculus	electron transferring flavoprotein, beta polypeptide(Etfb)
58219050	Ociad2	Mus musculus	OCIA domain containing 2(Ociad2)
6681095	Cycs	Mus musculus	cytochrome c, somatic(Cycs)
242332572	Iqgap1	Mus musculus	IQ motif containing GTPase activating protein 1(Iqgap1)
148747558	Prdx2	Mus musculus	peroxiredoxin 2(Prdx2)
30520173	AW551984	Mus musculus	expressed sequence AW551984(AW551984)
112363107	Nefm	Mus musculus	neurofilament, medium polypeptide(Nefm)
19527078	Fgg	Mus musculus	fibrinogen gamma chain(Fgg)
255003793	Rps26	Mus musculus	ribosomal protein S26(Rps26)
31981830	Cox7a2	Mus musculus	cytochrome c oxidase subunit 7A2(Cox7a2)
6680840	Calu	Mus musculus	calumenin(Calu)
88900515	C2cd2l	Mus musculus	C2 calcium-dependent domain containing 2-like(C2cd2l)
30061351	H4c11	Mus musculus	H4 clustered histone 11(H4c11)
227330565	Ctnnal1	Mus musculus	catenin (cadherin associated protein), alpha-like 1(Ctnnal1)
673132010	Smc2	Mus musculus	structural maintenance of chromosomes 2(Smc2)
161484644	AI661453	Mus musculus	expressed sequence AI661453(AI661453)
568940529	Chl1	Mus musculus	cell adhesion molecule L1-like(Chl1)
116014342	Bsg	Mus musculus	basigin(Bsg)
268370057	Vps50	Mus musculus	VPS50 EARP/GARPII complex subunit(Vps50)
6680309	Hspe1	Mus musculus	heat shock protein 1 (chaperonin 10)(Hspe1)
241982716	Myh11	Mus musculus	myosin, heavy polypeptide 11, smooth muscle(Myh11)
247269066	Nrip2	Mus musculus	nuclear receptor interacting protein 2(Nrip2)
568986366	Phyhip	Mus musculus	phytanoyl-CoA hydroxylase interacting protein(Phyhip)
6677839	S100b	Mus musculus	S100 protein, beta polypeptide, neural(S100b)
568984467	Pde4d	Mus musculus	phosphodiesterase 4D, cAMP specific(Pde4d)
6677833	S100a10	Mus musculus	S100 calcium binding protein A10 (calpactin)(S100a10)
51889716	Utp14a	Mus musculus	UTP14A small subunit processome component(Utp14a)
31543942	Vcl	Mus musculus	vinculin(Vcl)
22094075	Slc25a5	Mus musculus	solute carrier family 25 (mitochondrial carrier, adenine nucleotide translocator), member 5(Slc25a5)
821324946	Aqp4	Mus musculus	aquaporin 4(Aqp4)
20330802	Trf	Mus musculus	transferrin(Trf)
6755478	Srsf2	Mus musculus	serine and arginine-rich splicing factor 2(Srsf2)
145301549	Hba-a2	Mus musculus	hemoglobin alpha, adult chain 2(Hba-a2)
162287397	Zfp334	Mus musculus	zinc finger protein 334(Zfp334)
198278553	Myl9	Mus musculus	myosin, light polypeptide 9, regulatory(Myl9)
568994578	Dlg1	Mus musculus	discs large MAGUK scaffold protein 1(Dlg1)
742068536	Prdx6	Mus musculus	peroxiredoxin 6(Prdx6)
806776653	Cnpy3	Mus musculus	canopy FGF signaling regulator 3(Cnpy3)
58037409	Phpt1	Mus musculus	phosphohistidine phosphatase 1(Phpt1)
27229101	Prxl2a	Mus musculus	peroxiredoxin like 2A(Prxl2a)
153791270	Lamc1	Mus musculus	laminin, gamma 1(Lamc1)
568927063	Ptpn3	Mus musculus	protein tyrosine phosphatase, non-receptor type 3(Ptpn3)
755497381	Camsap1	Mus musculus	calmodulin regulated spectrin-associated protein 1(Camsap1)
40353220	Bckdhb	Mus musculus	branched chain ketoacid dehydrogenase E1, beta polypeptide(Bckdhb)
803378413	Apoe	Mus musculus	apolipoprotein E(Apoe)
21450325	Blvrb	Mus musculus	biliverdin reductase B (flavin reductase (NADPH))(Blvrb)
13386452	H2bc27	Mus musculus	H2B clustered histone 27(H2bc27)
568987040	Ppp3cb	Mus musculus	protein phosphatase 3, catalytic subunit, beta isoform(Ppp3cb)
755502503	Tpd52	Mus musculus	tumor protein D52(Tpd52)
568928716	Slc2a1	Mus musculus	solute carrier family 2 (facilitated glucose transporter), member 1(Slc2a1)
110347564	Cp	Mus musculus	ceruloplasmin(Cp)
19705424	Psmd3	Mus musculus	proteasome (prosome, macropain) 26S subunit, non-ATPase, 3(Psmd3)
13430890	H1f4	Mus musculus	H1.4 linker histone, cluster member(H1f4)
568974134	Rab11fip4	Mus musculus	RAB11 family interacting protein 4 (class II)(Rab11fip4)
70778915	Msn	Mus musculus	moesin(Msn)
69885040	Mbp	Mus musculus	myelin basic protein(Mbp)
34328278	Lman2	Mus musculus	lectin, mannose-binding 2(Lman2)
23956058	Plp1	Mus musculus	proteolipid protein (myelin) 1(Plp1)
12963497	Kng1	Mus musculus	kininogen 1(Kng1)
83921618	Ezr	Mus musculus	ezrin(Ezr)
47894398	Tpm4	Mus musculus	tropomyosin 4(Tpm4)
6755983	Vsnl1	Mus musculus	visinin-like 1(Vsnl1)
86355503	Mobp	Mus musculus	myelin-associated oligodendrocytic basic protein(Mobp)
659928105	Pgls	Mus musculus	6-phosphogluconolactonase(Pgls)
568984205	Arhgef28	Mus musculus	Rho guanine nucleotide exchange factor (GEF) 28(Arhgef28)
6754086	Gstm5	Mus musculus	glutathione S-transferase, mu 5(Gstm5)
267844806	Chchd6	Mus musculus	coiled-coil-helix-coiled-coil-helix domain containing 6(Chchd6)
6754084	Gstm1	Mus musculus	glutathione S-transferase, mu 1(Gstm1)
20279132	Pllp	Mus musculus	plasma membrane proteolipid(Pllp)
293629270	Myc	Mus musculus	myelocytomatosis oncogene(Myc)
22164798	Selenbp1	Mus musculus	selenium binding protein 1(Selenbp1)
268370034	Mpg	Mus musculus	N-methylpurine-DNA glycosylase(Mpg)
31560404	Gltp	Mus musculus	glycolipid transfer protein(Gltp)
31560520	Angptl2	Mus musculus	angiopoietin-like 2(Angptl2)
22779899	Cdc5l	Mus musculus	cell division cycle 5-like (S. pombe)(Cdc5l)
123701966	Kctd12	Mus musculus	potassium channel tetramerisation domain containing 12(Kctd12)
755541461	Cdhr3	Mus musculus	cadherin-related family member 3(Cdhr3)
28316760	H2bc3	Mus musculus	H2B clustered histone 3(H2bc3)
226958463	Synpo2	Mus musculus	synaptopodin 2(Synpo2)
31982755	Vim	Mus musculus	vimentin(Vim)
124517663	Anxa1	Mus musculus	annexin A1(Anxa1)
6755560	Slc4a1	Mus musculus	solute carrier family 4 (anion exchanger), member 1(Slc4a1)
6756011	Slc7a11	Mus musculus	solute carrier family 7 (cationic amino acid transporter, y+ system), member 11(Slc7a11)
6755040	Pfn1	Mus musculus	profilin 1(Pfn1)
33563252	Fga	Mus musculus	fibrinogen alpha chain(Fga)
17647499	Hbb-b2	Mus musculus	hemoglobin, beta adult minor chain(Hbb-b2)
77812699	Ttn	Mus musculus	titin(Ttn)
471434838	Ank1	Mus musculus	ankyrin 1, erythroid(Ank1)
126518317	C3	Mus musculus	complement component 3(C3)
568921663	Bcan	Mus musculus	brevican(Bcan)
254675238	Kif9	Mus musculus	kinesin family member 9(Kif9)
258613873	Apip	Mus musculus	APAF1 interacting protein(Apip)
754170607	Atp5pb	Mus musculus	ATP synthase peripheral stalk-membrane subunit b(Atp5pb)
226423907	Cnp	Mus musculus	2',3'-cyclic nucleotide 3' phosphodiesterase(Cnp)
69885065	Mbp	Mus musculus	myelin basic protein(Mbp)
83715998	Atp5k	Mus musculus	ATP synthase, H+ transporting, mitochondrial F1F0 complex, subunit E(Atp5k)
160333304	Apoa1	Mus musculus	apolipoprotein A-I(Apoa1)
568979249	Mbip	Mus musculus	MAP3K12 binding inhibitory protein 1(Mbip)
226958497	Apcs	Mus musculus	amyloid P component, serum(Apcs)
226423909	Cnp	Mus musculus	2',3'-cyclic nucleotide 3' phosphodiesterase(Cnp)
113199771	Mog	Mus musculus	myelin oligodendrocyte glycoprotein(Mog)
23956118	Gprc5b	Mus musculus	G protein-coupled receptor, family C, group 5, member B(Gprc5b)
60687506	Aldoc	Mus musculus	aldolase C, fructose-bisphosphate(Aldoc)
7242138	Atp1b2	Mus musculus	ATPase, Na+/K+ transporting, beta 2 polypeptide(Atp1b2)
76881807	Serpina1b	Mus musculus	serine (or cysteine) preptidase inhibitor, clade A, member 1B(Serpina1b)
27229131	Dhdh	Mus musculus	dihydrodiol dehydrogenase (dimeric)(Dhdh)
112181182	Cox5a	Mus musculus	cytochrome c oxidase subunit 5A(Cox5a)
482677666	Tpm2	Mus musculus	tropomyosin 2, beta(Tpm2)
102468565	Txnrd2	Mus musculus	thioredoxin reductase 2(Txnrd2)
569005852	Mrpl21	Mus musculus	mitochondrial ribosomal protein L21(Mrpl21)
6678329	Tgm2	Mus musculus	transglutaminase 2, C polypeptide(Tgm2)
575771903	Itih4	Mus musculus	inter alpha-trypsin inhibitor, heavy chain 4(Itih4)
31543900	Ttyh1	Mus musculus	tweety family member 1(Ttyh1)
8850219	Hp	Mus musculus	haptoglobin(Hp)
6755714	Tagln	Mus musculus	transgelin(Tagln)
14149756	Eif2s2	Mus musculus	eukaryotic translation initiation factor 2, subunit 2 (beta)(Eif2s2)
6678682	Lgals1	Mus musculus	lectin, galactose binding, soluble 1(Lgals1)
40254507	Pgp	Mus musculus	phosphoglycolate phosphatase(Pgp)
568979516	Traf3	Mus musculus	TNF receptor-associated factor 3(Traf3)
568915267	Dlx1	Mus musculus	distal-less homeobox 1(Dlx1)
23956104	Ak3	Mus musculus	adenylate kinase 3(Ak3)
755502479	Car1	Mus musculus	carbonic anhydrase 1(Car1)
34328108	Col1a1	Mus musculus	collagen, type I, alpha 1(Col1a1)
31981100	Rps14	Mus musculus	ribosomal protein S14(Rps14)
13385968	Tppp3	Mus musculus	tubulin polymerization-promoting protein family member 3(Tppp3)
124286811	Nefh	Mus musculus	neurofilament, heavy polypeptide(Nefh)
157951596	Car2	Mus musculus	carbonic anhydrase 2(Car2)
160358829	Hpx	Mus musculus	hemopexin(Hpx)
568940998	Mug2	Mus musculus	murinoglobulin 2(Mug2)
161760667	Lmna	Mus musculus	lamin A(Lmna)
237820660	Ubr4	Mus musculus	ubiquitin protein ligase E3 component n-recognin 4(Ubr4)
817379474	Aldh2	Mus musculus	aldehyde dehydrogenase 2, mitochondrial(Aldh2)
659667809	Kcnh2	Mus musculus	potassium voltage-gated channel, subfamily H (eag-related), member 2(Kcnh2)
31560697	H1f0	Mus musculus	H1.0 linker histone(H1f0)
498752597	Hbb-b1	Mus musculus	hemoglobin, beta adult major chain(Hbb-b1)
755492205	Prim2	Mus musculus	DNA primase, p58 subunit(Prim2)
755519131	Mag	Mus musculus	myelin-associated glycoprotein(Mag)
294774562	Gng12	Mus musculus	guanine nucleotide binding protein (G protein), gamma 12(Gng12)
9790019	Asah1	Mus musculus	N-acylsphingosine amidohydrolase 1(Asah1)
282847329	Vmn1r11	Mus musculus	vomeronasal 1 receptor 11(Vmn1r11)
13385290	Carhsp1	Mus musculus	calcium regulated heat stable protein 1(Carhsp1)
157824204	Cdk12	Mus musculus	cyclin-dependent kinase 12(Cdk12)
227908863	Bpifa1	Mus musculus	BPI fold containing family A, member 1(Bpifa1)
755560613	Pura	Mus musculus	purine rich element binding protein A(Pura)
170650601	Macrod1	Mus musculus	mono-ADP ribosylhydrolase 1(Macrod1)
21539587	Ndufa3	Mus musculus	NADH:ubiquinone oxidoreductase subunit A3(Ndufa3)
6679182	Orm1	Mus musculus	orosomucoid 1(Orm1)
31981458	Glrx	Mus musculus	glutaredoxin(Glrx)
6753364	Cdc42	Mus musculus	cell division cycle 42(Cdc42)
568961426	Arih1	Mus musculus	ariadne RBR E3 ubiquitin protein ligase 1(Arih1)
162138915	Cpt2	Mus musculus	carnitine palmitoyltransferase 2(Cpt2)
6679753	Fau	Mus musculus	Finkel-Biskis-Reilly murine sarcoma virus (FBR-MuSV) ubiquitously expressed (fox derived)(Fau)
157823889	Actg2	Mus musculus	actin, gamma 2, smooth muscle, enteric(Actg2)
157951741	Cat	Mus musculus	catalase(Cat)
17978276	Hnmt	Mus musculus	histamine N-methyltransferase(Hnmt)
31543330	Nnt	Mus musculus	nicotinamide nucleotide transhydrogenase(Nnt)
188497724	Hdgf	Mus musculus	heparin binding growth factor(Hdgf)
39204499	Nefl	Mus musculus	neurofilament, light polypeptide(Nefl)
158937312	Hspb1	Mus musculus	heat shock protein 1(Hspb1)
357588429	Phyhd1	Mus musculus	phytanoyl-CoA dioxygenase domain containing 1(Phyhd1)
226443034	Sv2c	Mus musculus	synaptic vesicle glycoprotein 2c(Sv2c)
568986786	Itih3	Mus musculus	inter-alpha trypsin inhibitor, heavy chain 3(Itih3)
33469023	Elp3	Mus musculus	elongator acetyltransferase complex subunit 3(Elp3)
568973915	Tenm2	Mus musculus	teneurin transmembrane protein 2(Tenm2)
28076929	Ttl	Mus musculus	tubulin tyrosine ligase(Ttl)
568971575	Fdxr	Mus musculus	ferredoxin reductase(Fdxr)
124486606	Gm12657	Mus musculus	predicted gene 12657(Gm12657)
